# Cellular stemness identifies high-risk ductal carcinoma *in situ* and offers a therapeutic interception opportunity

**DOI:** 10.64898/2026.05.13.724882

**Authors:** E. Schueddig, V. Kochat, E. Arslan, Y. Dallas, P. Yang, W. Padron, Z. Li, R. Henry, J. Lin, M. Mattohti, R. Madan, T. Fields, S. Golem, S. A. Khan, J. L. Wagner, K. E. Larson, C. Balanoff, A. Aripoli, A. Huppe, O. Winblad, J. Peterson, M. Hill, C. Smith, E. J. Jeffers, L.J. Kilgore, Chenxuan Zang, Peng Wei, N. Navin, C. Fabian, M. T. Lewis, Q. Zhu, A. Thompson, A. K. Godwin, D. C. Koestler, K. Rai, F. Behbod

**Affiliations:** Department of Biostatistics & Data Science, University of Kansas Medical Center, 3901 Rainbow Boulevard, Kansas City, KS 66160, USA; Department of Genomic Medicine and MDACC Epigenomics Therapy Initiative, The University of Texas MD Anderson Cancer Center,1515 Holcombe Boulevard, Houston, TX 77030, USA; Oncology Research and Development, Takeda Pharmaceuticals, 650 East Kendall Street, Cambridge, MA 02142, USA; Department of Pathology and Laboratory Medicine, University of Kansas Medical Center, 3901 Rainbow Boulevard, Kansas City, KS 66160, USA; Department of Biostatistics, The University of Texas MD Anderson Cancer Center,1515 Holcombe Boulevard, Houston, TX 77030, USA; Department of Systems Biology, The University of Texas MD Anderson Cancer Center,1515 Holcombe Boulevard, Houston, TX 77030, USA; Department of Pathology, Feinberg School of Medicine, Northwestern University, 303 East Superior Street, Chicago, IL 60611, USA; Department of Surgery, Immunobiology and Transplant Science Center, Houston Methodist Research Institute, Houston Methodist Hospital, Houston, TX 77030, USA; Department of Surgery, Weill Cornell Medicine, Cornell Univeristy New York, NY 14853, USA; Department of Surgery, University of Kansas Medical Center, 3901 Rainbow Boulevard, Kansas City, KS 66160, USA; Department of Radiology, University of Kansas Medical Center, 3901 Rainbow Boulevard, Kansas City, KS 66160, USA; Department of Medical Oncology, University of Kansas Medical Center, 3901 Rainbow Boulevard, Kansas City, KS 66160, USA; Department of Molecular and Cellular Biology, Baylor College of Medicine, One Baylor Plaza, Houston, TX 77030, USA; Lester and Sue Smith Breast Center, Department of Molecular Genetics, Baylor College of Medicine, One Baylor Plaza, Houston, TX 77030, USA; Department of Surgical Oncology, Division of Breast Surgery, Baylor College of Medicine, One Baylor Plaza, Houston, TX 77030, USA; Kansas Institute for Precision Medicine, University of Kansas Medical Center, 3901 Rainbow Boulevard, Kansas City, KS 66160, USA

**Keywords:** Ductal carcinoma in situ, Invasive ductal carcinoma, stemness, epigenomics, breast cancer, biomarker, therapeutic target

## Abstract

Ductal carcinoma in situ (DCIS) exhibits substantial heterogeneity in its risk of progression to invasive breast cancer, yet the cellular and molecular determinants of high-risk lesions remain incompletely defined. Using spatially resolved single-cell transcriptomic and epigenomic profiling of 43 patient-derived DCIS and DCIS/invasive ductal carcinoma (IDC) samples, we delineate cellular programs, spatial organization, and epigenetic regulatory mechanisms associated with invasive potential. We identify an epithelial population with stemness features within luminal hormone-responsive (LumHR) cells that progressively expands from benign tissue to DCIS and IDC, and is strongly associated with invasive progression and recurrence-linked transcriptional programs. Spatial mapping reveals discrete DCIS niches enriched for stem-like LumHR cells, characterized by elevated CEACAM6 expression and enhanced ligand–receptor interactions, including CEACAM6–EGFR signaling between epithelial and stromal compartments, including cancer-associated fibroblasts, macrophages (*APOC1*-positive) and perivascular cells. These niches define a microenvironmental context that supports stemness and invasive potential. Epigenomic analyses implicate FOXA1 as a key regulator of these stem-like transcriptional states. Pharmacologic disruption of FOXA1-regulatory network using LSD1 inhibition suppresses stemness-associated transcriptional programs in vitro and significantly restrains tumor growth in vivo. Collectively, these findings define high-risk DCIS as a stemness-driven disease embedded within specialized microenvironments, and identify associated regulatory networks as candidate biomarkers and therapeutic vulnerabilities.
