## Supplementary Table 1 for "Cellular stemness identifies high-risk ductal carcinoma *in situ* and offers a therapeutic interception opportunity"

### Sheet: Supplementary Table
Omic Method	Patient ID	Pre	Post	Invasive	Subtypes	ER	PR	HER2	Ki67	P53	Tumor Grade	Nuclear Grade	Comedo	Cribriform	Papillary	Micorpapillary	Solid	Metastasis (Y/N)	Path Details
Sc-RNA-seq	P1	√		Yes	Luminal	1	0.4	1	0.06	0.03	Low-intermediate	1 to 2	-	-	-	√	-	N	DCIS, low to intermediate nuclear grade, micropapillary type with associated microcalcifications
Sc-RNA-seq	P2	√		No	HER2+/Luminal (FISH+)	0.99	0.35	3	0.06	0.07	High	3	√	√	-	-	√	N	DCIS, high grade, solid, cribriform and comedo type
Sc-RNA-seq	P3	√		Yes	Luminal	1	0.9	0	0.04	0	Intermediate	2	-	√	-	√	√		DCIS cribriform
Sc-RNA-seq	P5		√	Yes	Luminal	0.99	0.08	0	0.07	0.02	High	3	√	√	v	-	√	Y	Extensive DCIS, high nuclear grade, solid cribriform and comedo types with associated microcalcifications
Sc-RNA-seq	P6	√		No	HER2+(FISH+)	0	0	2	0.24	0.66	High	3	√	-	-	-	√	N	DCIS, high nuclear grade, solid pattern with comedonecrosis and associated microcalcifications
Sc-RNA-seq	P7	√	√	Yes	Luminal	0.93	0.73	0	0.18	0.04	High	3	√	-	-	-	√	N	Extensive high-grade DCIS with comedo necrosis, papillary, cribriform and solid types. Radial sclerosing lesion and intraductal papillomas involved by high-grade DCIS
Sc-RNA-seq	P8	√	√	No	Luminal	0.35	0.46	1	0.18	0.19	High	3	√	-	-	√	-	N	DCIS, high grade, micropapillary type, with comedonecrosis and involvement of nipple duct. Radial sclerosing lesion and usual ductal hyperplasia
Sc-RNA-seq	P9	√		No	Luminal	0.96	0.98	0	0.01	0.03	Intermediate	2		√	-	-	√	N	DCIS, intermediate nuclear grade, complex sclerosing lesions and intraductal papilloma
Sc-RNA-seq	P10		√	Yes	Luminal	0.96	0.89	0	0.46	0.47	High	3	√	-	-	-	-	N	DCIS, high nuclear grade, solid and cribriform types, associated with microcalcifications
Sc-RNA-seq	P11	√	√	No	Luminal	0.94	0.86	0	0.04	0	High	2 to3	√	√	-	√	√	N	DCIS, high-grade, solid, cribriform, and micropapillary types with comedonecrosis and associated microcalcifications
Sc-RNA-seq	P12	√	√	Yes	Luminal	0.98	0.72	0	0.35	0.01	Intermediate	2	-	√	-	√	-	Y	DCIS, intermediate nuclear grade, cribriform and micropapillary types, wiht associated microcalcifications, focally involving intraductal papilloma
Sc-RNA-seq	P13	√		Yes	HER2+	0.03	0	3	0.35	0.01	High	3	√	-	-	-	√	Y	DCIS, high-grade, solid type with comedonecrosis and calcifications
Sc-RNA-seq	P14		√	Yes	Luminal	0.79	0.67	0	0.08	0.02	Low	1	-	√	-	-	-	N	Residual small microscopic foci of DCIS, low-grade, cribriform type
Sc-RNA-seq	P15	√	√	Yes	HER2+/Luminal	0.1	0.0072	3	0.24	0.53	High	3	√	√	-	√	√	N	DCIS, high-nuclear grade, solid, cribriform, and micropapillary types with comedo necrosis
Sc-RNA-seq	P16	√	√	No	Luminal	1	0.75	2+	0.04	0	High	3	-	-	-	-		N	DCIS, high-nuclear grade, solid type
Sc-RNA-seq	P17	√	√	No	Luminal	0.12	0	0	0.13	0.06	High	3	√	√	-	-	√	N	DCIS, high-grade, solid and cribriform type with comedonecrosis
Sc-RNA-seq	P18	√	√	No	Luminal	0.95	0.97	0	0.04	0	Intermediate	2	-	-	-	-	√	N	DCIS, intermediate grade, solid type
Xenium	P13			DCIS	HER2+	0.03	0	3	0.35	0.01	High	3	√	-	√	-	√	N	High-grade, solid type with comedonecrosis and calcifications.
Xenium	P19			DCIS	HER2+	0	0	3	0.25	0.05	High	3	√	-	-	-	√	N	High grade, comedo/solid
Xenium	P20			DCIS	HER2+	0.034	0	3			High	3	√	√	-	-	√	N	High-grade, solid and cribriform types with comedo necrosis and associated microcalcifications
Xenium	P21			DCIS	HER2+	0	0	3			High	3	√	-	-	-	√	N	High nuclear grade with apocrine differentiation and necrosis, solid and comedo types, with associated microcalcifications, involving multiple core fragments.
Xenium	P22			DCIS	HER2+	0	0	3			High	3	√	-	-	-	√		High grade , solid type, with comedonecrosis and associated microcalcifications.
Xenium	P23			DCIS	Luminal	0.9	15	0	0.25	0	High	3	√	-	-	-	√	N	High grade, soliid and comedo patterns, nuclear grade 3
Xenium	P9			DCIS	Luminal	0.96	98	0	0.01	0.03	Intermediate	2	√	√	-	-	√	N	Intermediate nuclear grade, complex sclerosing lesions and intraductal papilloma
Xenium	P7			DCIS	Luminal	0.93	73	0	0.18	0.04	High	3	√	√	√	-	√	N	Extensive high-grade with comedo necrosis, papillary, cribriform and solid types. Radial sclerosing lesion and intraductal papillomas involved by high-grade DCIS.
Xenium	P24			DCIS/IDC	HER2+	0	0	3	0.26		Intermediate	2	√	√	-	-	-	N	IDC, histologic grade 1. DCIS, intermediate grade, cribriform type with comedonecrosis
Xenium	P25			DCIS/IDC	HER2+	0	0	3	0.25		High		√	-	-	√	-	Y	Multiple foci of microinvasive ductal carcinoma; DCIS, high-grade, micropapillary type with comedonecrosis
Xenium	P26			DCIS/IDC	HER2+	0.05	0	3	0.31		High	3	√	-	-	-	√	Y	High-grade, solid type with comedonecrosis and associated microcalcifications.
Xenium	P27			DCIS/IDC	HER2+	0	0	3			High	3	√	√	-	-	√	N	IDC, three foci with high grade DCIS, solid and cribriform types with comedo necrosis
Xenium	P28			DCIS/IDC	HER2+	0	0	3	0.38		High	3	√	-	-	-	√	N	High grade, solid and apocrine types with comedonecrosis and rare associated microcalcifications
Xenium	P29			DCIS/IDC	Luminal	0.95	86	0	0.41		2	2	√	√	-	-	√	N	Focus of IDC, histologic grade 2. DCIS, intermediate grade, solid and cribriform type with comedonecrosis and calcifications. LCIS and atypical lobular hyperplasia.
Xenium	P30			DCIS/IDC	Luminal	0.68	87	1	0.29		2	2	√	-	-	-	√	N	Invasive ductal carcinoma, histologic grade 2. Ductal carcinoma in situ, intermediate grade, solid type with comedonecrosis and associated microcalcifications.
sc-ATAC/RNA	P31			DCIS/IDC	Luminal/HER2	1	0.55	2+ (FISH Negative)	0.25		Intermediate to High	2	√	√	-	-	√	N	IDC, histologic grade 2, arising in a background of extensive DCIS, intermediate to high nuclear grade, comedo, cribriform and solid types.
sc-ATAC/RNA	P32			DCIS/IDC	Luminal/HER2	0.6	0	3+ (FISH Positive)	0.15		High	2	√	-	-	-	√	N	IDC, histologic grade 2; DCIS, solid type with comedo necrosis
sc-ATAC/RNA	P33			DCIS/miINv	HER2	0	0	3+	0.1694		High		√	√	-	√	√	N	Foci of microinvasive carcinoma & extebsuve DCIS, high-grade, with comedo necrosis, micropapillary, solid and cribriform types. DCIS involves adenosis, fibroadenomas, and intraductal papillomas. Fibrocystic changes.
sc-ATAC/RNA	P34			DCIS/IDC	Luminal	0.98	0.57	0			Intermediate to High	3	√	√	-	√	√	N	Microinvasive carcinoma with extensive high-grade DCIS (comedo necrosis; micropapillary, solid, and cribriform patterns), involving adenosis, fibroadenomas, and intraductal papillomas; associated fibrocystic changes.
sc-ATAC/RNA	P35			ILC/DCIS/ILC	Luminal	1	0	1+			Low	1	√	√				N	ILC, histologic grade 1; DCIS, low-grade, cribriform type. LCI, classical type with comedonecrosis involving complex sclerosing lesion and sclerosing adenosis.
sc-ATAC/RNA	P25			DCIS/miINv	HER2	0	0	3+	0.25		High		√	-	-	√	-	Y	Multiple foci of microinvasive ductal carcinoma; DCIS, high-grade, micropapillary type with comedonecrosis
sc-ATAC/RNA	P36			DCIS/miINv	Luminal/HER2	0.464	0.17	3+ (FISH Positive)			High	3	√	√	-	-	√	N	Microinvasive ductal carcinoma w/DCIS; DCIS with high nuclear grade, comedo, solid and cribriform types,
sc-ATAC/RNA	P37			DCIS/IDC	Luminal	0.997	0.07	1+			Not graded	2	-	-	-	-	√	N	Focal invasive ductal carcinoma, histologic grade 2. Extensive DCIS, solid type, nuclear grade 2 with microcalcifications.
sc-ATAC/RNA	P13			DCIS	HER2+	0.03	0	3	0.35	0.01	High	3	√	-	√	-	√	Y	DCIS, high-grade, solid type with comedonecrosis and calcifications.
sc-ATAC/RNA	P38			DCIS/IDC	HER2	0.01	0	3+	0.12		High	2	√	√	-	√	√	N	Multifocal invasive ductal carcinoma, histologic grade 2. Extensive ductal carcinoma, cribriform, solid and micropapillary types, high nuclear grade with comedonecrosis.
